# A Hotspot Phosphorylation Site on SHP2 Drives Oncoprotein Activation and Drug Resistance

**DOI:** 10.1101/2025.06.11.659120

**Authors:** Prashath Karunaraj, Remkes Scheele, Malcolm L. Wells, Ruchita Rathod, Sophia Abrahamson, Lila C. Taylor, Ipek S. Gokulu, Lamia Chowdhury, Abiha Kazmi, Weixiao Song, Peter Hornbeck, Jing Li, Anum Glasgow, Neil Vasan

## Abstract

SHP2 is a phosphatase and a critical mediator of receptor tyrosine kinase (RTK)-driven RAS/mitogen-activated protein kinase (MAPK) signaling. Despite promising preclinical data, SHP2 inhibitors have shown minimal clinical efficacy, with no defined clinical mechanisms of primary resistance. Here, we elucidate phosphorylation of SHP2 at tyrosine 62 (pY62) as a hotspot phosphorylation site in the proteome and RTK-driven tumor types in patients. We demonstrate that SRC family kinases directly phosphorylate SHP2 at Y62, downstream of but not directly phosphorylated by RTKs. Using biochemical and biophysical analyses, we show that SHP2 Y62D enforces an open, active conformation, resulting in constitutive phosphatase activation that is sufficient to activate MAPK signaling and confer resistance to allosteric SHP2 inhibitors. These findings establish that SHP2 pY62 is a phosphorylation hotspot phenocopying mutational activation, a mechanism of primary resistance to SHP2 inhibitors, and a cancer drug target distinct from wildtype SHP2.

**Statement of significance:** This study identifies phosphorylation of SHP2 at tyrosine 62 (pY62) as a conserved mechanism of resistance to allosteric SHP2 inhibitors. By stabilizing an open, active SHP2 conformation, pY62 phenocopies oncogenic *PTPN11* mutations and sustains MAPK signaling across cancer types. These findings redefine SHP2 inhibitor resistance as a phosphorylation-driven, target-intrinsic process, nominate pY62 as a potential biomarker for therapeutic response, and propose phosphorylated SHP2 as a distinct drug target.
