## Supplementary Data 3 for "A Hotspot Phosphorylation Site on SHP2 Drives Oncoprotein Activation and Drug Resistance"

### Sheet: Y62
Kinase	Gene Name	Kinase Family	Log2(Score)	Score Rank	Site Percentile	Percentile Rank
JAK3	JAK3	JAK	4.1184	1	99.93	1
FGFR3	FGFR3	FGFR	3.945	3	99.82	2
FGFR1	FGFR1	FGFR	3.1415	11	99.67	3
FGFR2	FGFR2	FGFR	3.4718	5	99.59	4
VEGFR1	FLT1	VEGFR	3.9585	2	99.47	5
VEGFR3	FLT4	VEGFR	3.0244	13	99.13	6
HER2	ERBB2	ErbB	2.7642	16	99.06	7
VEGFR2	KDR	VEGFR	3.1505	10	98.95	8
TRKB	NTRK2	NGFR	2.5803	20	98.9	9
IRR	INSRR	INSR	2.6846	18	98.77	10
TRKA	NTRK1	NGFR	2.5292	22	98.69	11
KIT	KIT	PDGFR	2.7211	17	98.42	12
DDR1	DDR1	DDR	2.2897	24	98.2	13
IGF1R	IGF1R	INSR	2.7695	15	98.2	13
CSFR	CSF1R	PDGFR	2.5153	23	98.03	15
FGFR4	FGFR4	FGFR	3.1606	9	97.88	16
EGFR	EGFR	ErbB	3.483	4	97.85	17
MST1R	MST1R	HGFR	1.9594	28	97.83	18
TRKC	NTRK3	NGFR	2.654	19	97.51	19
EPHA3	EPHA3	EPHR	2.5791	21	97.42	20
HER4	ERBB4	ErbB	3.3743	7	97.2	21
EPHA5	EPHA5	EPHR	3.4205	6	96.41	22
INSR	INSR	INSR	1.8867	29	96.39	23
EPHA4	EPHA4	EPHR	2.916	14	96.24	24
FAK	PTK2	FAK	3.092	12	96.23	25
EPHA2	EPHA2	EPHR	3.2606	8	96.15	26
RET	RET	RETR	1.6596	32	95.93	27
MET	MET	HGFR	2.2634	25	94.75	28
JAK2	JAK2	JAK	1.407	36	93.89	29
DDR2	DDR2	DDR	1.6553	33	92.8	30
PDGFRB	PDGFRB	PDGFR	1.2589	38	92.38	31
EPHA8	EPHA8	EPHR	2.2298	26	90.39	32
PDGFRA	PDGFRA	PDGFR	0.7192	46	90.35	33
FLT3	FLT3	PDGFR	1.2046	40	90.35	33
ZAP70	ZAP70	SYK	2.1403	27	89.17	35
EPHA7	EPHA7	EPHR	1.6982	31	87.53	36
TIE2	TEK	TIER	0.9156	44	86.08	37
TYK2	TYK2	JAK	0.6463	48	85.58	38
SYK	SYK	SYK	1.882	30	85.16	39
EPHA6	EPHA6	EPHR	1.2929	37	84.99	40
EPHA1	EPHA1	EPHR	1.0111	42	84.42	41
EPHB3	EPHB3	EPHR	1.4502	34	83.15	42
MER	MERTK	TAMR	1.4242	35	83.1	43
EPHB1	EPHB1	EPHR	1.195	41	82.18	44
JAK1	JAK1	JAK	0.6492	47	80.83	45
EPHB2	EPHB2	EPHR	1.2304	39	78.29	46
CSK	CSK	CSK	0.4503	49	74.5	47
LTK	LTK	LTKR	0.3101	50	71.81	48
EPHB4	EPHB4	EPHR	0.9534	43	71.48	49
AXL	AXL	TAMR	0.2561	51	71.13	50
FES	FES	FES	-0.8516	66	68.94	51
ARG	ABL2	ABL	0.7328	45	64.81	52
BLK	BLK	SRC	0.1539	52	59.27	53
ROS	ROS1	ROSR	0.0487	54	59.23	54
ABL	ABL1	ABL	0.1473	53	56.12	55
TYRO3	TYRO3	TAMR	-0.1213	56	54.17	56
LCK	LCK	SRC	-0.1369	57	54.02	57
SRMS	SRMS	FRK	-0.0376	55	53.27	58
FRK	FRK	FRK	-0.6179	61	52.61	59
MUSK	MUSK	MuSK	-1.401	72	51.21	60
LYN	LYN	SRC	-0.7415	64	51	61
PYK2	PTK2B	FAK	-0.6833	62	48.67	62
ALK	ALK	LTKR	-1.0918	68	47.6	63
FYN	FYN	SRC	-0.4422	58	47.45	64
HCK	HCK	SRC	-0.5235	60	46.66	65
TXK	TXK	TEC	-0.4886	59	42.55	66
CTK	MATK	CSK	-0.7779	65	41.24	67
SRC	SRC	SRC	-1.3089	71	40.6	68
TEC	TEC	TEC	-1.5581	74	39.05	69
FER	FER	FES	-0.7292	63	37.97	70
YES	YES1	SRC	-0.8925	67	35.65	71
ITK	ITK	TEC	-1.1553	69	31.41	72
ACK	TNK2	ACK	-1.6671	75	31.41	72
TNK1	TNK1	ACK	-2.0898	77	29.42	74
BRK	PTK6	FRK	-1.8484	76	28.08	75
FGR	FGR	SRC	-1.2152	70	26.99	76
ETK	BMX	TEC	-1.5036	73	26.86	77
BTK	BTK	TEC	-3.3302	78	10.51	78
